# kimma: flexible linear mixed effects modeling with kinship covariance for RNA-seq data

**DOI:** 10.1101/2022.10.10.508946

**Authors:** Kimberly A Dill-McFarland, Kiana Mitchell, Sashank Batchu, R Max Segnitz, Basilin Benson, Tomasz Janczyk, Madison S Cox, Harriet Mayanja-Kizza, W Henry Boom, Penelope Benchek, Catherine M. Stein, Thomas R Hawn, Matthew C Altman

## Abstract

We introduce kimma (Kinship In Mixed Model Analysis), an open-source R package for flexible linear mixed effects modeling of RNA-seq including covariates, weights, random effects, covariance matrices, and fit metrics. In simulated datasets, kimma detects differentially expressed genes (DEGs) with similar specificity, sensitivity, and computational time as limma unpaired and dream paired models. Unlike other software, kimma supports covariance matrices as well as fit metrics like AIC. Utilizing genetic kinship covariance, kimma revealed that kinship impacts model fit and DEG detection in a related cohort. Thus, kimma equals or outcompetes current DEG pipelines in sensitivity, computational time, and model complexity.
