## Supplementary material for "kimma: flexible linear mixed effects modeling with kinship covariance for RNA-seq data": Table S1

kinship	paired	weights	weights_type	software	processors	cutoff	TP	FP	FN	TN	sensitivity	specificity
no kinship	unpaired	no weights	no weights	kimma	1 processor	0.05	147.28	0.02	102.72	749.98	0.58912	0.9999733333333334
no kinship	unpaired	no weights	no weights	limma	1 processor	0.05	147.34	0.01	102.66	749.99	0.58936	0.9999866666666667
no kinship	unpaired	no weights	no weights	DESeq2	1 processor	0.05	81.13	36.4	168.87	713.6	0.32452	0.9514666666666667
no kinship	unpaired	weights	voom weights	kimma	1 processor	0.05	150.73	0.06	99.27	749.94	0.60292	0.99992
no kinship	unpaired	weights	voom weights	limma	1 processor	0.05	150.8	0.06	99.2	749.94	0.6032	0.99992
no kinship	unpaired	weights	dream weights	kimma	1 processor	0.05	149.37	0.02	100.63	749.98	0.59748	0.9999733333333334
no kinship	paired	no weights	no weights	kimma	1 processor	0.05	224.93	10.73	25.07	739.27	0.8997200000000001	0.9856933333333333
no kinship	paired	no weights	no weights	limma	1 processor	0.05	208.77	14.35	41.23	735.65	0.8350799999999999	0.9808666666666667
no kinship	paired	no weights	no weights	dream	1 processor	0.05	223.76	8.98	26.24	741.02	0.8950400000000001	0.9880266666666666
no kinship	paired	no weights	no weights	DESeq2	1 processor	0.05	168.1	539.98	81.9	210.02	0.6724	0.28002666666666665
no kinship	paired	weights	voom weights	kimma	1 processor	0.05	225.22	14.52	24.78	735.48	0.90088	0.98064
no kinship	paired	weights	voom weights	limma	1 processor	0.05	210.44	22.38	39.56	727.62	0.84176	0.97016
no kinship	paired	weights	dream weights	kimma	1 processor	0.05	225.32	13.58	24.68	736.42	0.90128	0.9818933333333333
no kinship	paired	weights	dream weights	dream	1 processor	0.05	223.95	11.57	26.05	738.43	0.8958	0.9845733333333333
